# Identification of a novel nidovirus in the common chameleon (*Chamaeleo chamaeleon recticrista* [Boettger, 1880])

**DOI:** 10.1101/2025.10.14.682209

**Authors:** Hana Sasaki, Sae Kawano, Mai Kishimoto, Masayuki Horie

## Abstract

Nidoviruses (the order *Nidovirales*) are positive strand RNA viruses, and the order currently contains 14 families, 48 genera, and 130 species. Novel nidoviruses have been identified in a variety of animal hosts, but many phylogenetic gaps remain, suggesting the presence of yet-to-be-identified viruses. In this study, we identified a novel nidovirus from publicly available RNA-seq data obtained from the blood of the common chameleon (*Chamaeleo chamaeleon recticrista* [Boettger, 1880]), and tentatively named it common chameleon nidovirus 1 (CCNV-1). Phylogenetic analysis showed that CCNV-1 is clustered with a member of the family *Nanhypoviridae* and some unclassified viruses designated as arteriviruses. Further, CCNV-1 genetically distinct from known viruses, exhibiting 50.9% amino acid identity in the RdRp sequence to its closest relative, Jingmen rodent arterivirus 1. Thus, this study provides novel insights into the diversity of nidoviruses.
