## Supplementary Table 1 for "Identification of a novel nidovirus in the common chameleon (*Chamaeleo chamaeleon recticrista* [Boettger, 1880])"

### Sheet: Sheet1
Supplementary Table 1. List of viruses used in phylogenetic analysis.
Virus name	Nucleotide accession number	Amino acid accession number
Python nidovirus	KJ935003.1	AII00825.1
Ball python nidovirus 1	MG752895.1	AUS29609.1
Serpentovirinae sp.	MN161571.1	QFU19804.1
Ball python nidovirus 1	KJ541759	AIJ50565.1
Serpentovirinae sp.	MN161558.1	QFU19693.1
Serpentovirinae sp.	MN161560.1	QFU19714.1
Serpentovirinae sp.	MN161563.1	QFU19734.1
Morelia viridis nidovirus	MF351889	ASO76150
Serpentovirinae sp.	OR131648.1	WXB47545.1
Morelia viridis nidovirus 2	MK722372.1	QJQ82347.1
Serpentovirinae sp.	MN161565.1	QFU19744.1
Serpentovirinae sp.	MN161567.1	QFU19761.1
Serpentovirinae sp.	MN161568.1	QFU19778.1
Carpet python nidovirus 1	MK722366.1	QJQ82299.1
Serpentovirinae sp.	OR131628.1	WXB47504.1
Serpentovirinae sp.	OR131637.1	WXB47520.1
Bellinger River virus	MF685025	AXP11707
Shingleback nidovirus 1	KX184715	AOZ57153
Guangdong chinese water snake torovirus	MG600029.1	AVM87579.1
Guangdong red-banded snake	MG600030	AVM87346
Veiled chameleon serpentovirus A	MT997160	QRC47047
Guangdong mandarin rat snake torovirus	MG600031.1	AVM87585.1
Xinzhou nematode virus 6	KX883637	APG77345
Serpentovirinae sp.	MN161562.1	QFU19722.1
Serpentovirinae sp.	MN161561	QFU19715
Serpentovirinae sp.	OR131603.1	WXB47461.1
Serpentovirinae sp.	OR131615.1	WXB47477.1
Serpentovirinae sp.	MN161566	QFU19753
Xinzhou toro-like virus	KX883638	APG77353
Serpentovirinae sp.	MN161572	QFU19805
Veiled chameleon serpentovirus B	MT997159	QRC47039
Porcine torovirus	KM403390.1	AIU41583.1
Torovirus sp.	MW504595.1	QRD99327.1
Torovirus sp.	MW504596.1	QRD99331.1
Torovirus sp.	MW504597.1	QSJ04761.1
Porcine torovirus	LC483442.1	BBK20258.1
Porcine torovirus	ON649880.1	UXP87487.1
Porcine torovirus	LT900503.1	SNT95682.1
Porcine torovirus	MK379076.1	QBJ02010.1
Hubei torovirus	MW896957.1	QYF49656.1
Porcine torovirus	MT684462.1	QUU43913.1
Guangxi torovirus	MW896954.1	QYF49650.1
Porcine torovirus	MH603532.1	QBK95466.1
Porcine torovirus	JQ860350	AGB05580
Bovine torovirus	LC088094.1	BAU21404.1
Bovine torovirus	LC088095.1	BAU21410.1
Bovine torovirus	MN882587.1	QJT73570.1
Bovine torovirus	MN882587.1	WDY61081.1
Torovirus sp.	MK521914.1	QBJ04614.1
Bovine torovirus.		P0C6V8
Breda virus	AY427798	AAS17963
Goat torovirus	KR527150	ANA57415
Antelope torovirus	MZ438674.1	QZH69631.1
Berne virus	MG996765.1	AWV66923.1
Berne virus	X52374.1	CAA36601.1
Bangali torovirus	MW561977	QSR83622
Atlantic salmon bafinivirus	KY130432.2	AUE23860.1
Chinook salmon bafinivirus	KJ681496	AJO67755
Chinook salmon bafinivirus	MT123520.1	QKE61407.1
Pelteobagrus fulvidraco oncotshavirus-1	MT424676.1	QWM97749.1
Nidovirus	BK066389.1	DBA46894.1
White bream virus	DQ898157	ABI97394
Fathead minnow nidovirus	GU002364	ADN95978
Trout granulomatous virus	OM397548.1	UYS78313.1
Trout granulomatous virus	OP060531.1	WEM01947.1
Nidovirus	BK066585.1	DBA48566.1
Inshore hagfish bafinivirus	BK064992.1	DBA44880.1
Neolamprologus nanghoshavirus	OR350303.1	WLN26249.1
Hainan hebius popei arterivirus	MG600021.1	AVM87568.1
Arteriviridae sp.	MT085142.1	QIM73784.1
Jingmen rodent arterivirus 1	OQ715735.1	WPV62876.1
Wuhan japanese halfbeak arterivirus	GU002364.1	AVM87311
Nanhai ghost shark arterivirus	MG600024	AVM87326
Simian hemorrhagic fever virus	AF180391	AAB63390.4
Simian hemorrhagic encephalitis virus isolate Sukhumi	KM677927	AKC89292.1
Lactate dehydrogenase-elevating virus Plagemann strain	LDU15146	AAA85664.1
Porcine reproductive and respiratory syndrome virus 1	M96262.2	AAA46273.2
African pouched rat arterivirus	KP026921	AJG06168.1
Olivier's shrew virus 1	MF324848	ASA49502.1
Equine arteritis virus	X53459	CAC42775.2
Wobbly possum disease virus	JN116253	AEU12347.3
