## Supplementary Table 2 for "Identification of a novel nidovirus in the common chameleon (*Chamaeleo chamaeleon recticrista* [Boettger, 1880])"

### Sheet: Sheet1
Supplementary Table 2. Domains of CCNV-1 and related viruses
Query	Hit type	PSSM-ID	From	To	E-Value	Bitscore	Accession	Short name	Incompleteness a)	Superfamily
CCNV-1_ORF1b	superfamily	477363	451	815	5.77672e-16	82.4372	cl40470	ps-ssRNAv_RdRp-like superfamily	-	-
CCNV-1_ORF1b	superfamily	455120	893	957	1.52727e-06	47.5675	cl41714	ZBD_UPF1_nv_SF1_Hel-like superfamily	-	-
CCNV-1_ORF1b	superfamily	475120	1090	1215	2.21602e-08	54.1633	cl28899	DEAD-like_helicase_N superfamily	C	-
CCNV-1_ORF1b	superfamily	455122	1706	1805	2.11139e-10	59.2683	cl41717	M_cv_Nsp15-NTD_av_Nsp11-like superfamily	-	-
CCNV-1_ORF1b	superfamily	455123	1803	1924	2.09293e-10	60.0288	cl41718	NendoU_XendoU-like superfamily	-	-
CCNV-1_ORF1b	superfamily	477759	1978	2118	2.86063e-15	75.8143	cl41719	capping_2-OMTase_viral superfamily	-	-
WJHAV_ORF1b	superfamily	477363	375	542	2.00352e-05	49.2817	cl40470	ps-ssRNAv_RdRp-like superfamily	C	-
WJHAV_ORF1b	superfamily	477363	519	667	1.49815e-07	56.1109	cl40470	ps-ssRNAv_RdRp-like superfamily	NC	-
WJHAV_ORF1b	superfamily	455120	748	820	0.000169351	42.7154	cl41714	ZBD_UPF1_nv_SF1_Hel-like superfamily	-	-
WJHAV_ORF1b	superfamily	425379	942	1189	3.09924e-13	73.7178	cl41748	CoV_Nsp13-helicase superfamily	-	-
WJHAV_ORF1b	superfamily	455122	1606	1672	5.75555e-05	44.2455	cl41717	M_cv_Nsp15-NTD_av_Nsp11-like superfamily	N	-
WJHAV_ORF1b	superfamily	455123	1696	1796	1.46885e-10	61.4495	cl41718	NendoU_XendoU-like superfamily	-	-
WJHAV_ORF1b	superfamily	477759	1852	1961	3.42193e-05	46.9243	cl41719	capping_2-OMTase_viral superfamily	N	-
JRAV-1_ORF1b	superfamily	477363	462	740	1.77699e-15	80.8964	cl40470	ps-ssRNAv_RdRp-like superfamily	N	-
JRAV-1_ORF1b	superfamily	455120	823	873	0.000144266	41.7896	cl41714	ZBD_UPF1_nv_SF1_Hel-like superfamily	-	-
JRAV-1_ORF1b	superfamily	475120	1019	1145	8.1709e-12	64.1785	cl28899	DEAD-like_helicase_N superfamily	C	-
JRAV-1_ORF1b	superfamily	366646	1019	1269	6.71546e-10	61.241	cl26263	Viral_helicase1 superfamily	-	-
JRAV-1_ORF1b	superfamily	455122	1651	1748	9.71919e-10	57.3423	cl41717	M_cv_Nsp15-NTD_av_Nsp11-like superfamily	-	-
JRAV-1_ORF1b	superfamily	455123	1746	1867	2.38349e-12	65.8068	cl41718	NendoU_XendoU-like superfamily	-	-
JRAV-1_ORF1b	superfamily	477759	1899	2061	5.4255e-15	75.0439	cl41719	capping_2-OMTase_viral superfamily	-	-
HHPAV_ORF1b	superfamily	477363	376	547	4.49032e-12	69.3121	cl40470	ps-ssRNAv_RdRp-like superfamily	-	-
HHPAV_ORF1b	superfamily	455120	745	811	7.80965e-06	45.2563	cl41714	ZBD_UPF1_nv_SF1_Hel-like superfamily	-	-
HHPAV_ORF1b	superfamily	425379	938	1185	6.62722e-09	59.9379	cl41748	CoV_Nsp13-helicase superfamily	-	-
HHPAV_ORF1b	superfamily	455122	1516	1596	6.85314e-09	55.0311	cl41717	M_cv_Nsp15-NTD_av_Nsp11-like superfamily	-	-
HHPAV_ORF1b	superfamily	455123	1594	1714	1.5317e-16	77.3627	cl41718	NendoU_XendoU-like superfamily	-	-
HHPAV_ORF1b	superfamily	477759	1746	1920	1.79107e-47	168.262	cl41719	capping_2-OMTase_viral superfamily	-	-
Arteriviridae.sp_ORF1b	superfamily	477363	110	279	1.77868e-11	66.8965	cl40470	ps-ssRNAv_RdRp-like superfamily	N	-
Arteriviridae.sp_ORF1b	superfamily	455120	339	381	0.00658803	36.782	cl41714	ZBD_UPF1_nv_SF1_Hel-like superfamily	C	-
Arteriviridae.sp_ORF1b	superfamily	366646	536	789	2.46047e-11	65.093	cl26263	Viral_helicase1 superfamily	-	-
Arteriviridae.sp_ORF1b	superfamily	455122	1164	1261	1.60122e-10	59.2683	cl41717	M_cv_Nsp15-NTD_av_Nsp11-like superfamily	-	-
a) "N" and "C" indicate that the N-terminus and C-terminus of each domain was detected.
